# Factors regulating translation coupled mRNA degradation in yeast

**DOI:** 10.1101/2022.04.01.486758

**Authors:** Sudipto Basu, Raktim Maiti, Suman Hait, Ashesh Ray Chaudhuri, Sudip Kundu

**Affiliations:** Department of Biophysics, Molecular Biology and Bioinformatics, University of Calcutta, Kolkata, India; GenML Solutions(OPC) Pvt. Limited, Kolkata, India

**Keywords:** mRNA half-life, Co-translational degradation, Codon optimaity, mRNA secondary stucture, Ribosomal footprinting

## Abstract

Codon optimality is a major factor governing translation speed and efficiency, mRNA expression, and stability. Presence of optimal codons maintains a steady translation time, while non-optimal codons can lead to slow peptidyl transfer, prolonged translation time and frequent halt. Owing to this, there are co-translational surveillance protein complexes which monitor this process meticulously and can trigger the release of the mRNA transcript after prolonged halt. The surveillance protein complexes are closely associated with various degradation enzymes which can break down these released transcripts. Degradation of the released transcripts will be ensured if they contain amenable regions for enzyme binding and action. Here, we have used sequence data to estimate the relative abundance of non-optimal codons within a transcript. We found that transcripts with high relative abundance of non-optimal codon show reduced stability and half-life compared to transcripts with lower relative abundance of non-optimal codon. We have further integrated the relative abundance of non-optimal codons with internal unstructured segments for the transcripts, to show that the former is responsible for transcript release and the latter provides susceptible platform for endonuclease cleavage, which together is capable of destabilising and reducing the transcript’s half-life. Since this is a translational system, sequestration of mRNA into a dense forest of ribosomes is seen to prolong the transcript’s half-life even in the presence of destabilising factors.
