## Supplementary material for "Factors regulating translation coupled mRNA degradation in yeast": Data S3

### Sheet: Sheet1
The statistical test used and their respective p-values for the analysis performed with the rest of the half-life datasets. The p-values for the Cramer dataset which is primarily shown in the main text is also given here.
	Cramer	Coller	Gresham
	p-value			Statistical test performed
Effects of codon content index (CI) on transcript half-life	9.16e-185	4.599e-38	1.571e-26	Kruskal Wallis
Effect of frequency(f) of NOC stretch ≥ 3 on the transcript half-life	5.23e-34	2.789e-07	1.054e-153	Kruskal Wallis
Transcript within a fixed frequency range (Q3 < f < Q2) are classified based on their maximum NOC stretch count and their half-lives are compared.	3.51e-08	0.001851	0.0004138	Kruskal Wallis
Effect of half-life on cs-score (at k=2)	1.28e-187	1.65e-47	8.375e-36	Kruskal Wallis
Transcript with a cs < Median(M) are classified based on their IUS(ξ)	1.82e-12	6.635e-23	2.453e-22	Kruskal Wallis
Transcript with a cs >= Median(M) are classified based on their IUS(ξ)	9.31e-30	0.002875	1.958e-06	Kruskal Wallis
For a fixed range of ξ (ξ < M ), transcripts are classified based on their cs.	2.7e-55	4.4828e-15	1.2319e-08	Mann Whitney
For a fixed range of ξ (ξ >= M ), transcripts are classified based on their cs.	5.11e-21	0.048963	0.050713	Mann Whitney
Half-life of transcripts are compared having complete, partial and No overlap between IUS and NOC.	9.34e-57	8.286e-07	3.892e-41	Kruskal Wallis
Transcripts are classified based on their rf value, and their half-life are compared	0	1.575e-26	8.95e-101	Kruskal Wallis
Trancript’s having cs < Median(M ) are classified based on their rf value	1.14e-23	1.2267e-05	2.055e-13	Mann Whitney
Trancript’s having cs >= Median(M ) are classified based on their rf value	2.25e-16	0.0025846	4.4133e-08	Mann Whitney
For a fixed ξ(ξ<M),transcripts are classified based on their rf value.	2.76e-76	4.528e-13	1.493e-30	Kruskal Wallis
For a fixed ξ(ξ ≥ M ),transcripts are classified based on their rf value.	8.79e-33	0.6283	0.01235	Kruskal Wallis
Transcripts are classified based on two extreme conditions. The half-life between these two extremes are compared.	5.68e-83	1.5936e-21	5.2771e-18	Mann Whitney
Half-life comparison between transcripts having non-optimal codon stretch equal and below and above a threshold.		2	3	4	5	6	7	8	9	10	11	12	Statistical test performed
	Cramer	4.5025e-40	2.0847e-55	9.0105e-70	3.8419e-81	2.3143e-81	8.105e-78	3.5629e-64	1.5111e-48	2.7135e-31	1.203e-23	1.1625e-14	Mann-Whitney
	Coller	5.1e-25	1.71e-23	1.2e-21	1.57e-17	1e-16	7.6e-16	8.96e-11	6.31e-07	0.00098	0.0011	0.00435
	Gresham	3.45e-23	1.03e-34	4.462e-44	2.2e-53	9.09e-58	5.49e-58	1.41e-83	3.69e-41	2.38e-29	7.38e-21	7.81e-14
